# Transcriptional activity and epigenetic regulation of transposable elements in the symbiotic fungus *Rhizophagus irregularis*

**DOI:** 10.1101/2021.03.30.436303

**Authors:** A Dallaire, BF Manley, M Wilkens, I Bista, C Quan, E Evangelisti, CR Bradshaw, NB Ramakrishna, S Schornack, F Butter, U Paszkowski, EA Miska

## Abstract

Arbuscular mycorrhizal (AM) fungi form mutualistic relationships with most land plant species and have long been considered as ancient asexuals. Long-term clonal evolution would be remarkable for a eukaryotic lineage and suggests the importance of alternative mechanisms to promote genetic variability facilitating adaptation. Here, we assessed the potential of transposable elements (TEs) for generating genomic diversity. The dynamic expression of TEs during *Rhizophagus irregularis* spore development suggests ongoing TE activity. We find *Mutator-like* elements located near genes belonging to highly expanded gene families. Characterising the epigenomic status of *R. irregularis* provides evidence of DNA methylation and small RNA production occurring at TE loci. Our results support a potential role for TEs in shaping the genome, and roles for DNA methylation and small RNA-mediated silencing in regulating TEs. A well-controlled balance between TE activity and repression may therefore contribute to genome evolution in AM fungi.
