## Supplementary material for "Transcriptional activity and epigenetic regulation of transposable elements in the symbiotic fungus *Rhizophagus irregularis*": Table S1

### Sheet: Sheet 1 - Table S1. Differentia
Table S1. Differentially expressed TE subfamilies
		24h mock VS 0h untreated		24h exudate VS 0h untreated		48h mock VS 0h untreated		48h exudate VS 0h untreated		Nornalised counts
TE subfamily	baseMean	resdf.log2FoldChange	resdf.padj	resdf2.log2FoldChange	resdf2.padj	resdf3.log2FoldChange	resdf3.padj	resdf4.log2FoldChange	resdf4.padj	0h_1	0h_2	0h_3	0h_4	24h_mock_1	24h_mock_2	24h_mock_3	24h_mock_4	24h_exudate_1	24h_exudate_2	24h_exudate_3	24h_exudate_4	48h_mock_1	48h_mock_2	48h_mock_3	48h_mock_4	48h_exudate_1	48h_exudate_2	48h_exudate_3	48h_exudate_4
BEL-22_DTa-I:Pao:LTR	165.203	1.51466	0.000397444	1.0353	0.0456837	1.25207	0.00970796	1.44585	0.0011835	77.0061	46.8978	81.1461	95.2667	228.568	268.627	222.246	138.824	110.043	126.928	201.783	176.5	140.087	155.867	152.377	265.159	96.0117	201.556	223.468	295.707
CELE7:Unknown:DNA	113.992	22.9878	1.92537e-05	23.8869	7.93694e-06	24.4431	7.23213e-06	24.7614	6.39085e-06	0	0	0	0	0	0	0	252.55	110.043	361.039	0	0	439.256	253.284	0	0	409.582	0	454.079	0
Caulimovirus-18_ATr:Caulimovirus:LTR	5840.77	2.53889	6.85768e-57	2.91078	2.09871e-75	1.41014	6.1658e-17	1.37696	3.97862e-16	1401.11	1571.08	1572.85	1418.32	7530.56	9143.48	8569.85	9416.5	12287	11246.7	11263.8	10053	3884.44	4841.62	2879.74	4245.39	2836.43	3783.49	4363.24	4506.74
Copia-38_Sit-I:Copia:LTR	274.556	-0.994799	2.23608e-05	-0.756043	0.0036342	-0.859839	0.000788855	-0.927143	0.000175132	383.031	433.805	407.457	505.715	181.73	280.243	245.301	165.491	239.028	225.649	339.312	221.702	206.569	244.625	243.032	258.506	229.815	235.149	213.264	231.688
CryptonV-N1B_EL:Crypton-V:DNA	47.4261	8.40973	7.90344e-09	8.32943	1.06103e-08	9.11018	4.67336e-10	8.09176	9.71824e-08	0	0	0	0	40.2804	81.3141	30.4321	65.0982	51.4136	14.1031	66.5096	73.183	110.407	66.0271	67.509	108.345	0	40.3112	113.265	20.3235
DNA-5-1_NV:Unknown:DNA	20446.4	-0.897144	8.01931e-08	-1.00399	8.90426e-10	0.827334	1.84817e-06	0.547213	0.00483125	17310.4	18675.6	20432.4	21159	10447.6	9102.83	10627.2	11473.8	8324.5	9801.64	12509.4	8047.98	35133.3	29521.7	39872.7	33125.9	22340.1	27863.7	31915.1	31242.4
ERV-2_LCh-I:ERV1:LTR	371.317	-1.07506	0.00710084	-0.996826	0.0190244	-1.10441	0.0091523	-0.965799	0.0216568	792.063	579.627	533.492	608.994	269.785	403.667	308.009	214.118	303.07	335.653	404.694	216.32	248.12	463.272	265.214	192.929	404.475	163.164	296.937	422.73
EnSpm-1_TC:CMC-EnSpm:DNA	1075.32	0.575581	0.00126809	0.640605	0.00025207	0.895999	4.05882e-08	0.639003	0.000341667	703.056	756.96	720.819	698.919	992.959	935.113	1214.52	1145.89	1103.14	990.976	1377.54	1020.26	1559.95	1099.73	1443.73	1257.37	1260.41	1103.76	1102.03	1019.23
Gypsy-129_SBi-I:Gypsy:LTR	2220.77	-1.10536	1.4349e-10	-1.57118	3.54513e-21	-0.800405	2.27015e-05	-0.707734	0.000288327	3716.3	3187.58	4052.99	3907.71	1604.66	2278.25	1555.72	1477.65	1233.02	1456.38	1263.68	1048.24	1755.84	1935.35	2677.21	2164.04	2356.37	2242.07	2384.68	2117.71
Gypsy-199_ZM-I:Gypsy:LTR	1058.29	1.2937	8.14956e-07	1.73598	3.05345e-12	0.831828	0.0091523	1.11014	8.36611e-05	505.04	510.746	571.475	387.299	950.805	775.388	1279.07	1830.59	1730.93	1440.39	2203.83	1203.22	782.35	805.314	983.702	942.787	1116.39	873.409	1213.26	1059.87
Gypsy-43_DWil-I:Gypsy:LTR	1273.62	-0.96411	2.76371e-06	-0.858783	5.88489e-05	-1.30277	8.02877e-11	-0.933313	1.30724e-05	2394.19	1927.21	2159	2033.54	1116.61	826.21	1140.74	1275.3	1415.23	1162.09	1064.15	1051.47	607.835	875.671	1027.1	938.035	1373.78	1081.68	882.647	1119.83
Gypsy-4_PPP-I:Gypsy:LTR	4239.72	3.68738	7.90344e-09	4.81082	5.68998e-15	2.54048	0.000482553	3.01307	1.2125e-05	335.027	385.441	416.953	381.067	2055.24	1550.78	5824.51	10131	16512.8	13726.1	7945.08	4437.26	1144.44	1766.49	4344.69	1578.6	1743.53	2285.26	4948.95	3281.23
Gypsy-7B_LVa-LTR:Gypsy:LTR	247.95	3.39804	7.14269e-17	3.73622	1.38284e-20	2.15994	1.34837e-06	2.16754	1.65749e-06	25.002	49.8289	29.3507	41.8461	281.026	466.104	371.64	427.452	451.899	342.235	545.604	614.522	62.9204	119.065	161.057	310.778	179.767	166.044	214.284	98.5691
Gypsy-9_PIT-I:Gypsy:LTR	243.894	3.67972	7.02397e-16	4.51601	4.3132e-24	2.15116	3.3596e-05	2.45406	1.13372e-06	24.0019	39.57	9.49581	31.162	245.429	378.982	344.897	371.766	690.025	507.711	603.095	592.998	98.5357	232.718	67.509	66.5273	126.654	93.0996	262.243	91.4559
Gypsy8-I_VC:Gypsy:LTR	623.726	1.56601	4.54852e-19	1.89294	2.44812e-28	0.571814	0.015264	0.672948	0.00155501	336.027	280.654	255.524	288.471	898.347	775.388	872.386	885.493	1016.55	881.912	1276.08	1134.34	480.807	404.822	366.477	472.344	365.662	478.935	567.343	436.956
HARB-10_OS:PIF-Harbinger:DNA	209.459	-2.3419	1.26642e-11	-2.58909	4.17726e-14	-1.44234	0.000243756	-1.2933	0.00121077	545.043	400.83	564.569	447.842	69.3198	92.9304	109.74	113.726	46.0017	57.3525	107.092	116.232	112.782	165.609	200.598	240.449	175.681	132.451	273.468	217.462
HERO-5_HR:R2-Hero:LINE	260.061	1.72923	5.41752e-13	1.86271	3.71566e-15	0.857053	0.00445841	0.757111	0.0119297	138.011	101.856	120.856	94.3763	381.259	329.613	332.908	460.393	437.467	420.272	455.422	339.01	174.515	196.999	199.634	250.903	123.59	208.274	228.57	207.3
Harbinger-2_LSal:PIF-ISL2EU:DNA	85.2228	9.04371	1.06468e-11	10.8534	7.19451e-17	7.08734	7.50386e-07	7.3405	3.16468e-07	0	0	0	0	47.7744	39.205	104.207	144.314	570.962	402.408	161.201	44.1251	30.8666	19.4834	27.968	8.55351	14.2996	8.63811	41.8364	38.6147
Homo10:hAT-Ac:DNA	13201.8	3.70239	0.000119603	4.61733	3.9831e-07	3.15972	0.00326416	3.63237	0.000283355	792.063	1283.83	873.615	1458.38	3859.43	8487.16	15981.4	29052.6	25591.4	27004.6	33490.4	22105.6	6822.71	11304.7	13959.9	7304.7	127.675	13836.3	21063.1	19635.6
Kiri-36_AAe:L2:LINE	305.709	-1.13663	0.000291447	-1.38796	3.20996e-06	-0.78975	0.0447051	-1.00735	0.00232269	545.043	501.953	538.672	513.728	250.113	258.463	191.814	254.903	178.595	258.556	210.802	153.9	271.864	211.07	291.253	439.08	162.403	228.43	276.529	377.002
KolobokH-4_RIr:Kolobok-H:DNA	1383.63	-0.620652	0.0388195	-0.627043	0.0492378	-0.698906	0.027133	-0.797429	0.00436962	2121.17	1875.18	1856.86	2075.39	1398.57	1909.43	934.172	920.787	1297.97	1341.67	1285.1	1208.6	1470.91	1532.69	948.019	934.234	1377.87	1081.68	914.279	1187.91
LINE1-55_ZM:L1:LINE	144.291	-2.40049	5.98995e-08	-3.15858	2.57731e-13	-1.38683	0.0100906	-1.55217	0.00189069	234.019	301.905	390.192	499.482	43.0907	69.6978	63.6307	93.3336	41.4917	49.8309	28.182	39.8202	144.836	80.0984	178.417	141.608	50.0487	116.135	222.447	97.553
LINE1-56_ZM:L1:LINE	253.066	-2.86035	5.853e-06	-3.60689	2.88328e-09	-2.23318	0.00161025	-2.88423	1.03843e-05	1038.08	712.993	828.726	646.389	87.1181	274.435	64.5529	21.1765	58.6296	91.1999	64.255	50.5824	194.697	133.137	197.705	160.616	33.7062	72.944	272.447	57.9221
Mariner-9_HM:TcMar-Fot1:DNA	1323.72	2.84426	2.47546e-56	3.58627	4.11119e-90	1.82118	3.7519e-22	2.2956	1.17096e-35	269.021	251.343	221.857	182.52	1455.72	1431.71	1718.03	2030.59	2832.26	2774.55	3040.28	2458.09	889.196	941.698	702.093	735.602	1426.9	854.213	1184.69	1074.1
Mariner22_CB:TcMar-Tc2:DNA	351.519	3.60374	3.37925e-13	3.46883	2.25736e-12	2.58226	1.34837e-06	1.59998	0.00896731	34.0027	78.4072	41.4363	56.9819	420.602	1285.05	526.567	340.393	804.578	613.954	594.077	327.171	340.72	503.321	146.591	275.613	227.772	59.507	247.957	105.682
MuDR-7_GM:MULE-MuDR:DNA	352.877	-1.63879	3.24157e-10	-2.44885	5.3755e-22	-1.40819	2.81735e-07	-1.00099	0.000795486	688.055	686.613	953.898	635.705	244.493	257.011	222.246	229.02	130.789	114.705	138.656	159.281	229.125	230.554	211.207	444.783	437.16	296.575	432.65	315.015
Polinton-1_EI:Maverick:DNA	841.462	-1.42578	1.94751e-12	-1.10593	1.28181e-07	-0.872608	0.000156604	-0.775354	0.00103241	1480.12	1315.34	1385.53	1492.21	453.389	474.816	570.832	610.198	658.455	782.251	703.423	490.757	693.311	737.122	908.478	758.412	1004.04	681.451	1025.5	603.609
SHACOP8_I_MT:Copia:LTR	553.965	1.06743	7.47606e-06	0.918691	0.00025986	0.919575	0.000414618	0.994505	8.02399e-05	188.015	365.656	328.037	365.931	776.569	570.651	633.54	636.08	632.297	476.684	555.75	697.391	571.032	676.507	540.072	575.937	531.129	662.255	526.527	769.246
Sola3-1_Lgigantea:Sola-3:DNA	108.999	-1.73411	0.000765738	-1.69973	0.00124879	-1.40467	0.0168974	-1.54201	0.00425612	257.02	175.867	254.66	248.406	66.5095	68.2458	59.9419	86.2747	48.7076	32.9072	58.6186	148.519	87.8511	50.8733	100.299	114.047	104.183	95.979	36.7344	84.3427
Utopia-3_PCa:R2-NeSL:LINE	215.291	-1.96411	5.27233e-12	-1.80285	3.05267e-10	-1.07858	0.00118959	-1.67874	2.09838e-08	417.033	435.27	458.389	537.767	68.383	148.108	125.417	133.334	134.397	155.134	140.91	99.0123	219.628	211.07	172.63	271.812	108.269	118.054	147.958	203.235
hAT-28_DR:hAT-Charlie:DNA	258.76	3.44186	3.33453e-27	4.44287	2.58905e-46	2.7136	1.69323e-16	2.73295	2.31581e-16	25.002	31.5095	15.5386	38.2847	333.484	286.052	290.488	290.981	784.734	497.369	599.714	521.967	218.441	107.159	147.555	251.853	148.103	143.009	218.366	225.591
hAT-N4_ALy:hAT-Charlie:DNA	150398	3.3208	1.68468e-14	3.96568	9.6251e-21	2.33653	5.9916e-07	2.76695	1.49383e-09	17298.4	19929.4	18987.3	21967.4	105672	86528.4	229540	359473	386796	340112	319761	174848	67187.1	98896.7	152184	76620.5	95409.1	101792	187241	147721
ltr-1_family-10:Gypsy:LTR	1196.54	-2.01339	2.07952e-08	-2.879	5.89572e-17	-1.83271	1.02785e-06	-1.58546	5.18919e-05	3579.29	3324.61	2902.27	2170.66	545.191	1514.48	599.419	313.726	393.269	501.129	317.893	415.421	879.698	1066.17	708.844	708.041	952.967	1234.29	1171.42	632.062
piggyBac-N5_DR:PiggyBac?:DNA	1593.23	1.36733	0.000802502	2.48106	3.20452e-12	1.37953	0.00118959	1.43737	0.000501969	459.037	656.569	415.226	670.428	1535.34	1338.78	842.876	1962.36	3345.49	2726.59	2766.35	3453.59	1836.56	1689.64	1242.17	960.845	436.138	1379.22	2042.84	2104.5
rnd-1_family-868:hAT-Ac:DNA	2129.17	-1.28764	2.64918e-15	-1.24324	2.1696e-14	-0.952688	3.87102e-08	-0.857969	1.62273e-06	4338.35	3852.95	3455.61	3034.29	1636.51	1489.79	1438.61	1448.63	1337.66	1565.44	1757.43	1542.22	2161.85	1732.94	1752.34	1938.8	2606.62	1892.71	2033.66	1566.94
rnd-5_family-1517:CMC-EnSpm:DNA	6456.12	1.62918	2.07537e-17	2.22556	9.45834e-33	1.28418	1.43012e-10	1.58972	3.97862e-16	2579.21	2273.81	2027.79	2202.71	7148.37	6561.76	6957.88	7427.47	8434.54	9165.12	12006.7	12875.9	7227.53	4601.33	4176.88	6116.71	6762.7	7596.74	7997.9	4981.3
rnd-5_family-176:hAT-Ac:DNA	885.722	-1.93041	1.3028e-23	-2.20305	8.11658e-31	-1.91596	1.18936e-22	-2.08404	3.99914e-27	2258.18	2369.8	2562.14	1751.3	696.008	739.087	494.29	421.962	427.545	462.581	528.695	524.12	620.894	590.996	686.663	471.394	532.15	576.834	460.201	539.59
rnd-5_family-4981:MULE-MuDR:DNA	2455.96	-1.19551	9.00794e-19	-1.06983	3.71566e-15	-0.605709	0.000102943	-0.789676	7.11069e-08	3432.27	3748.16	4208.37	4213.1	2018.7	1359.11	1567.71	1859.61	1973.56	1672.62	1914.12	1872.62	2712.7	2427.85	2746.65	2366.47	2016.25	2256.47	2266.31	2486.58
rnd-5_family-979:Maverick:DNA	6236.57	-1.19651	6.02954e-13	-1.47814	8.6597e-20	-0.694496	0.000324861	-0.866057	1.67762e-06	9687.77	11423.3	10037.9	10962.8	3967.15	4992.11	4516.86	4900.41	3230.94	3790.91	3592.64	4502.91	5979.81	5875.33	7878.3	6287.78	3986.53	6596.64	6378.53	6142.79
