## Supplementary material for "Transcriptional activity and epigenetic regulation of transposable elements in the symbiotic fungus *Rhizophagus irregularis*": Table S3

### Sheet: Sheet 1 - Table S3.Top 100 TEs 
Table S3.Top 100 TEs closest to genes
TE family	Number of times found closest to a gene	% of elements found closest to a gene
DNA/MULE-MuDR	3185	13.1281
LTR/Gypsy	3172	13.0745
DNA/CMC-EnSpm	1333	5.49441
DNA/Maverick	1285	5.29657
LTR/Copia	1146	4.72363
DNA/hAT-Ac	1091	4.49693
RC/Helitron	965	3.97758
DNA/hAT-Tag1	859	3.54066
LINE	743	3.06253
DNA/TcMar-Tc1	697	2.87292
DNA/TcMar-Pogo	618	2.5473
LINE/L1	615	2.53493
LINE/L1-Tx1	432	1.78064
LINE/I	428	1.76415
DNA	380	1.5663
DNA/hAT-Restless	359	1.47974
DNA/hAT-Tip100	346	1.42616
LTR/Pao	334	1.3767
LINE/L2	332	1.36845
DNA/PIF-Harbinger	326	1.34372
DNA/Zator	289	1.19121
DNA/hAT-Charlie	184	0.758419
DNA/Crypton-A	183	0.754297
LINE/Penelope	180	0.741931
rRNA	178	0.733688
DNA/Sola-3	173	0.713079
LINE/I-Jockey	171	0.704835
LINE/CR1	168	0.692469
LTR/Ngaro	157	0.647129
LTR/ERV1	156	0.643007
DNA/Kolobok-H	155	0.638885
DNA/hAT-hAT19	154	0.634764
DNA/TcMar-Tc2	149	0.614154
DNA/TcMar-Sagan	146	0.601789
DNA/TcMar-Ant1	146	0.601789
DNA/P-Fungi	141	0.58118
DNA/P	136	0.56057
LINE/Proto1	127	0.523474
tRNA	120	0.494621
LTR/ERVK	109	0.449281
LTR/Caulimovirus	97	0.399819
DNA/TcMar-m44	92	0.379209
DNA/hAT-Blackjack	86	0.354478
DNA/Crypton-H	82	0.337991
DNA/hAT-hobo	82	0.337991
DNA/PiggyBac	79	0.325625
DNA/Crypton-V	79	0.325625
DNA/MULE-MuDR?	78	0.321504
DNA/Sola-1	78	0.321504
LTR/DIRS	72	0.296773
DNA/Kolobok-T2	72	0.296773
LINE/RTE-BovB	67	0.276163
LINE/R1	62	0.255554
LINE/R2	62	0.255554
DNA/TcMar-Tigger	61	0.251432
LTR	61	0.251432
DNA/Zisupton	57	0.234945
DNA/Academ-1	56	0.230823
DNA/Ginger	49	0.20197
DNA/hAT-hATm	48	0.197848
DNA/Dada	48	0.197848
LINE/Tad1	46	0.189605
DNA/IS3EU	41	0.168996
DNA/Ginger-2	39	0.160752
DNA/TcMar-Fot1	37	0.152508
DNA/PIF-ISL2EU	36	0.148386
DNA/CMC-Chapaev	35	0.144264
DNA/MULE-NOF	35	0.144264
LINE/L1-DRE	31	0.127777
LINE/R2-NeSL	30	0.123655
DNA/CMC-EnSpm?	30	0.123655
DNA/Crypton	30	0.123655
DNA/TcMar-Mariner	29	0.119533
DNA/hAT	29	0.119533
LINE/RTE-X	28	0.115412
DNA/CMC-Transib	24	0.0989242
DNA/Kolobok-Hydra	23	0.0948024
DNA/TcMar-ISRm11	22	0.0906805
DNA/Merlin	22	0.0906805
DNA/Sola-2	20	0.0824368
DNA/hAT-hATw	18	0.0741931
SINE/tRNA	15	0.0618276
DNA/hAT?	14	0.0577058
LINE/R1-LOA	13	0.0535839
LINE/RTE-ORTE	13	0.0535839
DNA/Kolobok-T2?	12	0.0494621
LTR/ERV4	12	0.0494621
DNA/Academ-H	11	0.0453403
snRNA	11	0.0453403
LTR/ERVL	10	0.0412184
LINE/Proto2	10	0.0412184
DNA/TcMar-Tc4	10	0.0412184
LINE/CRE	8	0.0329747
LINE/Dong-R4	8	0.0329747
LINE/R2-Hero	8	0.0329747
DNA/PIF-Spy	8	0.0329747
DNA/hAT-hAT5	8	0.0329747
DNA/Academ-2	7	0.0288529
DNA/TcMar-Tc1?	7	0.0288529
