## Supplementary material for "Transcriptional activity and epigenetic regulation of transposable elements in the symbiotic fungus *Rhizophagus irregularis*": Table S5

### Sheet: Sheet 1 - Table S5. Differentia
Table S5. Differentially expressed R. irregularis proteins (related to Figure S4F)
	Mean LFQ intensity					LFQ intensity difference				log10(pvalue)
Uniprot ID	0h	24h mock	24h exudates	48h mock	48h exudates	LFQdifference_24hmock_0h	LFQdifference_24hexudates_0h	LFQdifference_48hmock_0h	LFQdifference_48hexudates_0h	log10.pvalue_24hmock_0h	log10.pvalue_24hexudates_0h	log10.pvalue_48hmock_0h	log10.pvalue_48hexudates_0h	Uniprot Protein names	Gene names	Amino acid length
A0A2H5S021	23.2294	27.7661	29.7081	28.7975	29.5579	4.53669	6.47865	5.56804	6.32849	3.15935	3.69685	4.31907	3.89735	NAD-dependent epimerase/dehydratase	RIR_1046900	1044
U9UTM8	27.496	29.3323	30.489	30.3975	31.3062	1.83628	2.99296	2.90151	3.81015	2.26248	7.28414	4.52163	7.43644	Oxidoreductase dehydrogenase	GLOIN_2v1537159 GLOINDRAFT_15099 RIR_1806600	307
U9TCB4	28.4064	29.6446	29.8964	29.5223	30.287	1.2382	1.49	1.11587	1.88062	3.01072	2.70362	2.8505	3.74695	Mismatch base pair and cruciform DNA recognition protein hmp1	GLOIN_2v1731397 GLOINDRAFT_350227 RIR_2031500	148
A0A2H5SW32	28.853	29.7062	30.4222	30.3768	30.2408	0.853199	1.56927	1.52388	1.38788	1.45161	4.30485	4.07996	0.685911	Hhe domain cation binding protein	RIR_1925400	233
U9U0C4	26.9036	27.9921	28.3421	28.0467	28.4602	1.08854	1.43856	1.14316	1.55666	1.29797	1.60769	1.37807	1.71248	Uncharacterized protein	GLOIN_2v1671594 GLOINDRAFT_347071 RIR_3482400	262
A0A2H5TMX3	27.4494	28.8384	28.94	28.7831	29.0496	1.38901	1.49055	1.33365	1.60015	3.19728	2.90419	3.08932	3.0218	Peptidase S8/S53 domain-containing protein (Peptidase s8)	GLOIN_2v1522529 RIR_2681500	426
A0A2H5T401	28.2144	28.9788	29.6017	29.0428	29.7773	0.764408	1.38731	0.828341	1.56286	1.99249	5.44692	3.83606	5.30225	Calcium binding protein caleosin	RIR_2148100	347
A0A2H5TWG7	28.1399	29.1136	29.5422	29.01	29.2809	0.97367	1.40233	0.870082	1.14095	2.32187	4.42333	2.80608	4.61765	Patatin	RIR_2912100	1343
A0A2H5R5E4	28.6494	27.2263	25.7941	24.2686	28.6725	-1.42313	-2.85535	-4.38085	0.0230982	0.432901	0.783085	1.31111	0.0459328	Translation elongation factor 2	RIR_0206000	828
A0A2H5TJG4	25.5447	26.8842	27.8206	26.7073	27.2716	1.33953	2.27587	1.16259	1.72691	1.83593	3.423	2.26008	3.15369	Stearoyl-CoA desaturase	RIR_2584800	342
U9TFN8	25.7247	26.6507	26.9008	26.7677	26.9612	0.925996	1.17606	1.04293	1.23642	2.1989	3.78004	3.33702	3.75939	Extracellular serine-rich protein	GLOINDRAFT_33487 RIR_0739100	221
A0A2H5RPR6	25.1472	26.4513	27.4778	26.5556	27.0292	1.30416	2.33063	1.40846	1.88204	1.94388	5.42983	3.37627	3.66389	VWFA domain-containing protein	RIR_0752600	2500
A0A2H5SG42	25.2915	26.4448	27.1669	26.3861	26.9849	1.15335	1.87543	1.09464	1.69345	2.69461	3.27387	3.38017	2.87501	Hsp70 family protein	GLOIN_2v1732731 RIR_1507900	628
U9TCP5	26.7449	23.8159	25.7551	25.8896	25.7306	-2.92899	-0.989801	-0.855303	-1.01421	1.23538	0.458786	0.32562	0.382022	Golgi membrane protein	GLOIN_2v1789320 GLOINDRAFT_229058 RIR_1945200	139
U9U3F3	25.6951	25.5233	26.1096	25.9856	26.9114	-0.17173	0.414546	0.29054	1.21632	0.242155	0.68043	0.435562	1.97769	Uncharacterized protein	GLOIN_2v1668971 GLOINDRAFT_346314 RIR_3383600	103
A0A2H5SMY5	26.8143	26.0083	25.6248	25.5236	25.6715	-0.805966	-1.18944	-1.29066	-1.14275	0.876173	1.28582	1.38318	1.25559	Stress protein ddr48	RIR_1697200	224
A0A2H5TCK6	27.0633	26.1273	26.2255	26.1256	25.4493	-0.936067	-0.837851	-0.937753	-1.61403	4.52188	3.70624	3.24982	1.53871	Uncharacterized protein	RIR_2389800	1321
U9TLP9	25.4045	23.6077	25.4539	25.3907	24.654	-1.79674	0.0493972	-0.0137377	-0.750507	1.45122	0.284609	0.0900387	0.37691	Phosphatidate cytidylyltransferase (EC 2.7.7.41)	GLOINDRAFT_348829 RIR_0432900	437
A0A2H5U8G3	26.0052	24.1152	23.8853	25.2589	24.5907	-1.89005	-2.11993	-0.746316	-1.41454	1.43288	1.43071	1.26961	1.5435	DNA helicase (EC 3.6.4.12)	RIR_3268600	1037
A0A2H5TUF1	25.4175	24.4047	24.0529	24.9317	24.5581	-1.01277	-1.36462	-0.485833	-0.859375	1.30614	1.62713	0.50209	0.991778	Putative urea active transporter (Urea transporter)	GLOIN_2v1725431 RIR_2859000	654
A0A2H5R1U0	23.2461	24.0917	24.8046	25.5475	25.3579	0.845635	1.55849	2.30143	2.11188	0.529229	1.04521	3.83712	3.65836	Translation initiation factor eIF1	RIR_0101900	260
A0A2H5RC91	23.4401	23.4702	24.4602	25.0131	25.6499	0.0300598	1.02006	1.57302	2.20973	0.0180646	1.05337	1.8372	1.05955	Uncharacterized protein	RIR_0401900	141
U9TIF1	23.3039	23.9692	24.4724	24.6196	24.3078	0.665369	1.16856	1.31576	1.00388	0.74442	2.41555	2.71148	1.06105	Collagen triple helix repeat protein	GLOINDRAFT_349288 RIR_0156200	429
U9V8Q4	23.5998	24.3899	23.8884	24.0289	25.3298	0.790077	0.288593	0.429063	1.72994	0.641189	0.142836	0.230841	1.77078	NADH dehydrogenase 1 alpha subcomplex 4	GLOIN_2v1595142 GLOINDRAFT_341725 RIR_1103800	84
U9U2Y5	23.9897	25.4704	25.9714	24.093	23.955	1.48074	1.98171	0.103352	-0.0346933	0.969466	1.27519	0.0424479	0.00966972	Kelch-like protein 17	GLOINDRAFT_24647 RIR_2225000	509
A0A2H5UH46	23.7009	24.7634	25.6214	25.1476	24.0402	1.06252	1.92053	1.44671	0.339257	0.592033	1.41244	0.834558	0.117258	NADH-ubiquinone oxidoreductase chain 2	RIR_3514400	475
A0A2H5STQ0	24.0531	24.866	25.4334	24.5665	24.6411	0.812939	1.38035	0.51337	0.588063	0.618497	1.44158	0.324619	0.386032	Sacsin-like, partial	RIR_1844000	1108
A0A2H5TC04	23.7491	24.8201	25.7199	24.7562	24.8376	1.07101	1.97085	1.00715	1.08855	1.03887	1.71631	0.971813	0.796914	Uncharacterized protein	RIR_2372000	554
A0A2H5SQS2	23.9681	25.6424	24.614	25.5246	24.1373	1.67435	0.645887	1.55655	0.169265	1.38331	0.319624	1.2725	0.0697339	Uncharacterized protein	RIR_1773400	488
A0A2H5SKL2	23.2478	25.0517	24.1642	24.9093	24.8973	1.80381	0.916394	1.66146	1.64947	2.5735	1.28358	2.192	2.19094	HSP20 family protein	RIR_1632200	146
A0A2H5RUF3	23.838	24.9936	24.8236	25.0983	25.1059	1.15554	0.985583	1.26022	1.26785	1.48128	0.593349	1.53287	1.62098	Uncharacterized protein	RIR_0887900	208
U9SJ09	23.4275	24.549	25.2656	24.4647	26.9574	1.12154	1.83811	1.03723	3.52998	0.785799	5.61291	0.565522	2.01883	Uncharacterized protein	GLOIN_2v1585099 GLOINDRAFT_340992 RIR_0175700	79
A0A2H5U8R8	23.2719	25.3459	26.2833	25.494	26.0488	2.07395	3.01136	2.22209	2.77688	2.33237	4.45329	2.93444	4.06562	Uncharacterized protein	RIR_3270800	377
U9TNL7	23.9735	26.037	26.2635	25.3595	25.6888	2.06357	2.28998	1.38606	1.71533	2.6369	2.98832	2.53368	2.86352	Uncharacterized protein	GLOINDRAFT_348513 RIR_3062300	339
A0A2H5RFM8	23.3306	23.8998	24.7003	23.9525	23.7603	0.569144	1.36965	0.621868	0.429623	0.590384	1.70191	0.535526	0.382589	Ptc1 protein phosphatase type 2c	RIR_0493700	394
A0A2H5SG81	23.1522	23.4214	24.9036	23.3792	23.5581	0.269185	1.75142	0.226949	0.405899	0.619552	1.26246	0.217681	0.198144	Hsp70 family protein	RIR_1510800	568
A0A2H5T9R1	24.6513	23.0907	23.5346	23.0118	24.5237	-1.56052	-1.11662	-1.63949	-0.127508	1.16665	0.685948	1.21058	0.0527178	Serine/threonine/tyrosine protein kinase rad53	RIR_2308600	703
A0A2H5S217	24.6889	23.368	24.2775	24.524	24.4025	-1.32093	-0.411384	-0.164953	-0.286431	1.94174	1.0015	0.271504	0.254818	Cytochrome p450 monooxygenase	RIR_1104200	564
U9SJK7	24.4074	23.0379	24.435	24.0138	23.49	-1.36951	0.0276568	-0.393539	-0.917399	1.375	0.0149192	0.260371	0.457099	Putative pre-mRNA processing factor 3 (U4/U6 small nuclear ribonucleoprotein PRP3)	GLOIN_2v1627659 GLOINDRAFT_334576 RIR_2588300	619
A0A2H5TS90	24.6577	23.1505	23.4165	23.4452	23.6578	-1.5072	-1.24118	-1.21253	-0.999869	1.39755	1.08842	1.15093	0.940417	Flagellar calcium-binding protein-like	RIR_2803100	226
U9TP23	24.5563	23.8401	23.1782	23.2354	23.7176	-0.716256	-1.3781	-1.32092	-0.838725	0.688486	1.26692	1.4107	0.90792	Fad binding domain protein	GLOIN_2v1779018 GLOINDRAFT_30831 RIR_1385700	457
A0A2H5T6W8	25.3166	23.8968	23.5312	23.3071	23.4556	-1.41977	-1.7854	-2.00943	-1.86101	2.32409	2.4817	2.7689	2.49044	Btb/poz domain-containing protein 19-like	GLOIN_2v1878318 RIR_2226100	471
A0A2H5TDL5	25.2169	23.2929	23.0542	23.1003	22.9747	-1.92405	-2.16271	-2.11667	-2.24225	2.41304	3.96196	3.69362	1.67136	Ion_trans domain-containing protein	GLOIN_2v1644706 RIR_2420100	1380
A0A2H5S992	24.2569	24.0095	23.8215	23.3336	23.0231	-0.247422	-0.435387	-0.923282	-1.23375	0.395989	0.627113	1.34831	1.30875	Gh11553	RIR_1306200	469
U9UUN2	24.3463	23.9107	23.4916	23.5752	23.0507	-0.435599	-0.854725	-0.771067	-1.29557	0.990926	0.701896	0.910033	1.34303	T9ss c-terminal target domain-containing protein	GLOIN_2v1739482 GLOINDRAFT_106384 RIR_3004200	318
A0A2H5SBW9	23.886	23.844	23.1445	23.3833	22.6777	-0.0419589	-0.741517	-0.502716	-1.20833	0.0445771	0.880672	0.672207	2.32211	Serine/threonine protein phosphatase 5 phosphatase, putative	RIR_1384800	731
A0A2H5TUN3	23.7969	24.41	23.0217	23.0091	22.4764	0.613051	-0.775201	-0.787804	-1.32053	0.501649	0.826382	0.836027	1.39291	Dihydrolipoyllysine-residue succinyltransferase (EC 2.3.1.61)	RIR_2870300	460
U9TDQ1	24.4989	23.5531	23.0082	22.9814	22.6407	-0.945715	-1.49063	-1.5175	-1.85821	0.732003	1.53361	1.49982	1.81021	Small ubiquitin-related modifier	GLOINDRAFT_349867 RIR_3505500	98
A0A2H5RNF0	24.3586	23.5603	22.9654	22.9596	22.6281	-0.79834	-1.39322	-1.39904	-1.73056	0.477209	1.03085	1.02202	1.24312	Sulfate permease, SulP family	RIR_0712800	1065
U9U4K4	24.2771	23.5368	23.0492	22.8992	22.6281	-0.74035	-1.22793	-1.37798	-1.64901	0.458452	0.979487	1.09263	1.31205	Ubiquitin family protein	GLOINDRAFT_346421 RIR_0845700	145
A0A2H5TGM7	24.0554	23.4515	22.7735	23.0371	22.8241	-0.603884	-1.28182	-1.01829	-1.23122	0.823274	1.80265	1.45092	1.10302	Structural maintenance of chromosomes protein	RIR_2506000	1377
A0A2H5RZT9	24.0053	23.4301	22.895	23.174	22.6355	-0.575218	-1.11034	-0.831291	-1.36985	0.52713	1.05702	0.782885	1.29492	Beach domain protein	RIR_1040200	3340
A0A2H5T9R9	24.3063	22.9903	23.2429	23.0779	22.6343	-1.31598	-1.06334	-1.22839	-1.672	3.24058	3.03166	2.79301	3.10358	Serine/threonine protein kinase	RIR_2308300	460
A0A2H5T9X8	24.6305	23.2519	23.1967	22.9113	22.8867	-1.37861	-1.43377	-1.71916	-1.74379	3.04089	2.36567	2.92554	2.66184	Kinase-like domain-containing protein (Sterile alpha motif and leucine zipper containing kinase AZK)	GLOIN_2v1597781 RIR_2314100	497
U9UR89	24.6323	23.2269	22.8505	22.8082	22.899	-1.40542	-1.7818	-1.82407	-1.73332	1.54476	2.0609	2.09689	2.00446	SNARE Psy1 (t-SNARE complex subunit syntaxin)	GLOIN_2v1577788 GLOINDRAFT_342405 RIR_0288600	302
A0A2H5SE34	24.3748	23.8486	22.7679	23.7772	22.6562	-0.526204	-1.60685	-0.597616	-1.71853	0.294109	1.34838	0.320565	1.40285	Uncharacterized protein	RIR_1424400	189
A0A2H5T5H0	24.3974	23.3725	22.7046	23.9681	22.6211	-1.02495	-1.69283	-0.429367	-1.77636	1.40108	3.80575	0.660717	4.7367	DNA mismatch repair protein	RIR_2187800	1173
A0A2H5SU83	24.6829	23.5673	23.0103	23.3821	23.0454	-1.11555	-1.67254	-1.30077	-1.63751	0.770065	1.21163	0.882273	1.1673	Glucuronosyltransferase	RIR_1868400	515
A0A2H5T6J1	24.2695	23.5712	23.2892	23.7916	22.8993	-0.698301	-0.980313	-0.477856	-1.37018	0.896277	1.35289	0.805916	1.20291	Pirin domain protein	RIR_2214800	302
A0A2H5SSP3	25.0781	24.9096	23.7536	24.5782	22.9893	-0.168475	-1.32447	-0.499887	-2.0888	0.744911	1.21431	0.316186	1.31548	Non-specific serine/threonine protein kinase (EC 2.7.11.1)	RIR_1827400	547
A0A2H5U650	24.6743	24.6476	24.0055	24.1024	22.9239	-0.0267487	-0.668835	-0.571865	-1.7504	0.0692245	0.509484	0.581262	1.24032	Uncharacterized protein	RIR_3205700	648
U9TFW6	24.5928	24.5033	23.74	24.5662	23.1499	-0.0895216	-0.852849	-0.0266069	-1.44289	0.363321	0.842458	0.0938481	1.44902	Pre-mRNA-splicing factor cwc2	GLOIN_2v1733140 GLOINDRAFT_349859 RIR_0597900	359
A0A2H5S302	25.4344	24.5691	24.4208	23.8214	23.2382	-0.865245	-1.01351	-1.61294	-2.19612	0.592511	1.25371	1.71829	2.53498	GTPase imap family member 8-like	RIR_1131200	446
A0A2H5SG01	24.9376	24.0832	24.3088	23.8497	23.6822	-0.854393	-0.628793	-1.08792	-1.25542	1.54246	0.6766	1.72683	1.39886	Hsp70 family protein	RIR_1502200	443
A0A2H5UB68	25.1301	24.4323	24.5286	24.0478	23.7786	-0.697818	-0.601529	-1.08231	-1.35149	2.03562	2.16627	0.915921	1.24275	Eukaryotic translation initiation factor 2C	GLOIN_2v1662120 RIR_3351200	903
A0A2H5SD81	23.6146	23.5991	23.4746	25.0744	23.2539	-0.0155364	-0.140023	1.4598	-0.360686	0.00839517	0.0788447	1.40418	0.215293	Uncharacterized protein	RIR_1417100	256
A0A2H5RA38	24.335	24.2838	23.1221	23.7994	23.8885	-0.0511383	-1.21288	-0.535636	-0.446459	0.0385162	1.45704	0.294387	0.303795	Sugar phosphate phosphatase (EC 3.1.3.-)	RIR_0340400	277
A0A2H5TEV2	24.503	24.1715	23.1714	23.7712	23.5964	-0.331445	-1.33153	-0.731739	-0.906603	0.294526	2.16331	0.620585	0.568068	DNAJ domain protein, DNAJC11 family	GLOIN_2v1717485 RIR_2456200	596
U9TL54	24.5152	24.4109	23.2709	23.8849	23.63	-0.104344	-1.24432	-0.630355	-0.885238	0.74546	1.35164	0.603102	0.758167	Ubiquitin-like protein 3 (Ubiquitin-related domain-containing protein)	GLOIN_2v1547865 GLOINDRAFT_98996 RIR_2373900	188
A0A2H5T338	24.6606	24.3886	23.1609	24.5531	23.6069	-0.272031	-1.49974	-0.107577	-1.05372	0.802036	1.62161	0.266958	0.941523	Chromatin structure-remodeling complex subunit RSC9	RIR_2122200	729
U9SJQ5	24.828	24.2811	22.9955	24.253	23.2751	-0.546933	-1.83257	-0.575044	-1.5529	0.259296	1.27459	0.253301	0.784471	Mitochondrial glycine transporter (Solute carrier family 25 member 38 homolog)	GLOIN_2v1547656 GLOINDRAFT_331304 RIR_2543600	306
A0A2H5TPA0	24.9329	24.3308	23.6068	24.4422	23.7422	-0.602115	-1.3261	-0.49074	-1.19069	0.735612	1.39861	0.326516	0.706983	Mitochondrial carrier protein	GLOIN_2v1491035 RIR_2708900	460
U9TX38	24.9751	23.8674	23.3789	24.4676	23.7609	-1.10765	-1.59614	-0.507462	-1.21414	2.65096	2.76157	1.57637	0.954969	JEMT01010480.1_cds_EXX77643.1_2386	GLOINDRAFT_347250 RIR_2529310	116
U9TKJ7	26.7102	26.4338	25.0598	24.5062	22.5321	-0.276449	-1.65038	-2.20404	-4.17814	0.343112	1.16244	0.983357	6.24096	Acyl-CoA binding inhibitor	GLOINDRAFT_349696 RIR_1670100	89
A0A2H5R4W7	25.0417	25.2066	23.8793	25.2163	23.3244	0.164859	-1.16248	0.174583	-1.71731	0.462898	0.799134	0.468614	1.66511	Glyoxalase II (EC 3.1.2.6)	RIR_0190800	303
A0A2H5S6Z8	25.3791	25.6324	24.869	25.429	23.562	0.253232	-0.510147	0.0498636	-1.81712	0.870031	0.355412	0.114917	1.27714	Transformer-2 protein	RIR_1242600	259
U9TNR7	25.9141	25.2355	25.7352	25.903	23.7979	-0.67865	-0.178978	-0.0111748	-2.1162	0.465584	0.611873	0.0266235	1.32962	AIG1-type G domain-containing protein	GLOIN_2v1563987 GLOINDRAFT_32257 RIR_3113800	564
A0A2H5RRH1	26.1266	24.6425	25.4743	24.646	23.3682	-1.48406	-0.652241	-1.48054	-2.75839	0.514726	0.226199	0.624937	1.27351	Uncharacterized protein	RIR_0803400	75
A0A2H5TU85	26.101	24.894	24.919	25.108	24.2973	-1.20704	-1.1821	-0.993015	-1.80371	2.86766	2.43321	2.43327	1.45169	Uncharacterized protein	RIR_2857700	1390
A0A2H5R8W2	25.9045	25.01	25.0435	24.9122	24.4271	-0.894492	-0.860945	-0.992265	-1.4774	2.41832	2.32991	2.62056	1.61682	DNA replication licensing factor MCM2 (EC 3.6.4.12)	GLOIN_2v1641403 RIR_0274900	893
U9UK51	25.6246	25.8352	25.5147	24.0608	25.9029	0.210596	-0.109839	-1.56373	0.278315	0.159629	0.10367	1.42058	0.264249	ATP synthase subunit delta, mitochondrial (F-ATPase delta subunit)	GLOIN_2v1574693 GLOINDRAFT_131507 RIR_2967400	169
A0A2H5SYH6	25.6133	25.6327	25.4956	22.8067	25.3935	0.0193839	-0.117723	-2.80659	-0.219764	0.0352111	0.237171	4.52356	0.506037	Charged multivesicular body protein 2A (Putative vacuolar sorting protein DID4)	GLOIN_2v1668152 RIR_1984000	220
A0A2H5TAS0	25.2625	25.084	24.7857	23.4758	24.8181	-0.178493	-0.476789	-1.78672	-0.444371	0.431285	0.317402	1.23946	0.272596	La-related protein 1	GLOIN_2v1505907 RIR_2338400	973
U9UAH1	26.4266	25.3236	24.3155	23.0047	23.3605	-1.10299	-2.11109	-3.42186	-3.0661	1.8856	1.44395	4.50045	1.71339	G domain-containing protein	GLOIN_2v1774392 GLOINDRAFT_21844 RIR_3151200	719
A0A2H5R6B1	24.5516	25.0396	24.9268	23.0323	23.7267	0.488094	0.375252	-1.51929	-0.824867	0.404635	0.155622	1.32767	0.434883	Large subunit ribosomal protein L45 (Putative 39S ribosomal protein L45)	GLOIN_2v1594669 RIR_0233600	288
